# From Substrate to Short Chain Fatty Acids: An *In Vitro* Investigation of Bacterial Dynamics in the Porcine Colon using the Modified Hohenheim Gas Test

**DOI:** 10.64898/2026.11.26.769249

**Authors:** Ina Klawes, Marvin Suhr, Daniel Berghaus, Corinna Bang, Stéphanie Céline Hornburg

**Author notes:** Corresponding author: Stéphanie Céline Hornburg (.

## Abstract

**Background:** Research on the development of pig colonic bacteria under *in vitro* conditions is limited. In this *in vitro* study, the modified Hohenheim Gas Test (modHGT) was used to improve the understanding of fermentation processes in the pig colon with respect to the underlying microbial community, in particular how different substrates modulate the microbial community structure during fermentation.

**Methods:** Gas formation, short chain fatty acid (SCFA) production by HPLC, bacterial load by qPCR and bacterial community structure by 16S rDNA amplicon sequencing were assessed at 2, 4, 8 and 24 hours during the fermentation of wheat straw, inulin, sugar beet pulp and potato starch using pig feces as microbial inoculum.

**Results:** The dominant phyla (Firmicutes, Bacteroidota, Proteobacteria) and genera observed were consistent with previous *in vivo* studies, but differences in abundance were found. Microbial activity varied significantly (*p* < 0.05) between substrates and time points, influencing gas formation and SCFA profiles (*p* < 0.05). Rapid shifts in bacterial communities within the first 2 hours highlight the strong substrate influence on fermentation dynamics.

**Conclusions:** The modHGT is a valuable tool for advancing our understanding of the porcine gut microbiota. This method is accessible, requires minimal effort and is in line with animal welfare considerations. It has great potential to provide insights into functional aspects of the gut microbiota and host interactions in different (feeding) situations. Metabolic interdependencies, such as cross-feeding, influence microbial community structure and SCFA profiles. One approach to standardization could be the use of standardized microbiome reference communities, similar to human gut microbiota research. Future research needs to investigate the consequences of altering bacterial composition and its physiological functions and consequences.

**Highlights:**

- *In vitro* pig gut fermentation offers an alternative to feeding trials
- *In vitro* gut microbiota resembles in vivo but differs in relative abundance
- Gut microbiota, gas and SCFA dynamics vary with fermented substrate
- Bacterial composition shifts rapidly depending on the fermented substrate
- Standardized microbiome references may enhance pig gut microbiota research
