## Supplementary File 6 for "From Substrate to Short Chain Fatty Acids: An *In Vitro* Investigation of Bacterial Dynamics in the Porcine Colon using the Modified Hohenheim Gas Test"

### Sheet: Bacteria
Genus	Phylum	0_inoculum	2_inoculum	4_inoculum	8_inoculum	24_inoculum	2_inulin	4_inulin	8_inulin	24_inulin	2_potato_starch	4_potato_starch	8_potato_starch	24_potato_starch	2_sugar beet pulp	4_sugar beet pulp	8_sugar beet pulp	24_sugar beet pulp	2_wheat_straw	4_wheat_straw	8_wheat_straw	24_wheat_straw
[Anaerorhabdus]_furcosa_group	Firmicutes	0.000254011	0.00116829	0.000606514	0.00105338	0.000521447	0.000703284	0.000519724	0.000688813	0.000920223	0.00179205	0.000916979	0.000513811	0.00023553	0.00120475	0.0006385	0.000499772	0.000607489	0.000999439	0.000603328	0.000598336	0.000521285
[Clostridium]_methylpentosum_group	Firmicutes	0.000162127	3.3987e-05	7.06015e-05	0	0	7.66518e-05	0	0	0	0.000116234	6.035e-05	0	0	0	0	0	0	3.70384e-05	0.000115939	2.95657e-05	0
[Eubacterium]_coprostanoligenes_group	Firmicutes	0.00439327	0.00383534	0.00453746	0.0043648	0.00328008	0.00250929	0.00164266	0.00237418	0.00257037	0.00473678	0.00392607	0.000772325	0.000294412	0.00334978	0.00246273	0.0022309	0.00270198	0.00386354	0.00446107	0.00401022	0.00482458
[Eubacterium]_eligens_group	Firmicutes	0.00132762	0	0.00119253	0.000933319	0.000354536	0.00105258	0.000866207	0	0.000410036	0.000556293	0.00105109	0.000479236	0	0.00104843	0.00131626	0.00428579	0.00471795	0.000595004	0.000743635	0.00215608	0.00150353
[Eubacterium]_hallii_group	Firmicutes	0.000783912	0.000851897	0.000527506	0.000576103	0.00012513	0.000799098	0.000498132	0.00164713	0.00112824	0.000726498	0.000492856	0	0	0.000561421	0.000191382	0.000184811	0.000219898	0.000632042	0.000206035	0.000133046	0.000398441
[Eubacterium]_nodatum_group	Firmicutes	0.000540721	0.000203922	0.00108798	0.00100295	0.00066487	0.00032577	0.000454441	0	0.000242878	0.000610264	0.000478605	0.000317011	0.000412177	0.000137103	0.000355424	0.000639749	0	0	0	0.000611873	0
[Eubacterium]_ruminantium_group	Firmicutes	0.000857144	0.000445628	0.000425642	0.000278372	0.00016684	0.000673794	0.00047874	0.00036345	0.000320314	0.000452569	0.000533087	0.000153178	0	0.000953513	0	0.00102032	0.000665557	0.00024075	0.000467447	0.000361811	0.00103808
[Eubacterium]_siraeum_group	Firmicutes	0.000952016	0.000186929	0.000405478	0.000686328	0.000557961	0.000306607	0.000324891	0.000436323	0.00014687	0.00051619	0.000615229	0.000378725	0.000942119	6.09347e-05	0.000349675	0.00067584	0.00208398	0.00022223	0.000397293	0.000480074	0.00198585
[Eubacterium]_xylanophilum_group	Firmicutes	0.000587711	0	0	0	0	0	0	0	0	0	0.000271575	0	0	0.000274206	0.000334672	0.000398055	0.000527593	0	0.000183142	0	0
[Ruminococcus]_gauvreauii_group	Firmicutes	0.000466115	0.00109495	0.000902052	0.00124526	0	0.00157754	0.00114775	0.00107379	0.000995516	0.000953389	0.0007485	0	0	0.000991481	0.000730194	0.000928463	0.000342064	0.00024075	0.00025182	0.000147828	0.000165882
[Ruminococcus]_torques_group	Firmicutes	0	0	0	0	0	0	0	0	0	0	0	0	0	0	0	0	0	0	0	0	0.000180879
Acetitomaculum	Firmicutes	0.000222925	0.000326673	0.000496244	0.000290237	0.000187696	0.000434894	0.000259101	0	0.000214304	0	0.000305938	0	0.000647707	9.89022e-05	0.000264569	0	0	0	0	8.8697e-05	0
Acidaminococcus	Firmicutes	0.000894447	0.000118955	0.000800847	0.000474934	0.00065704	0.000440748	0.00012955	0	0	0	0.000396463	0.000377117	0	0	0.00055031	7.10813e-05	0.000171032	0	0.000165414	0.000754943	7.54011e-05
Agathobacter	Firmicutes	0.00391932	0.00456829	0.00233227	0.00412718	0.0029723	0.00475765	0.00453365	0.00607917	0.00356774	0.00438929	0.00273752	0.0017308	0.000883236	0.00487327	0.00279389	0.0039216	0.00347195	0.00335556	0.0036015	0.0027662	0.00226373
Akkermansia	Verrucomicrobiota	0.00102226	0.000322645	0.000127083	0.000129584	0.000427564	0.000601506	0.000174087	0.000128276	0.000191731	0.000332117	0.000296719	0.00028324	0.000176647	0.000260731	0.000571482	8.52975e-05	0.000289206	9.2596e-05	0.00034708	0.000118263	0.000180963
Allisonella	Firmicutes	0.000222925	0.000220916	0.000158016	0.000288052	0	0	0	0	0.000171443	0.000215883	0.000218765	0	0	7.61684e-05	0	7.10813e-05	0	9.2596e-05	0	0	0.000180963
Alloprevotella	Bacteroidota	0.0608836	0.0315451	0.0293896	0.0262369	0.0232361	0.0374239	0.0201308	0.0239426	0.0163509	0.0342541	0.0292033	0.024081	0.014014	0.028256	0.0280271	0.0227084	0.0143321	0.0288159	0.0353311	0.0325066	0.0144864
Anaeroplasma	Firmicutes	0.000215093	3.3987e-05	0.000992488	0.00128117	0.00167638	0.000605869	0.00015148	0.000128276	0.000169301	0.000276789	0.000896023	0.000687494	0.00206088	0.000643331	0.000854138	0.00191267	0.00346796	0.000483889	0.000745849	0.00083588	0.00310814
Anaerosporobacter	Firmicutes	0	0.00201236	0.0017207	0.00170411	0.00137152	0.000855205	0.00182369	0.00100966	0	0.00146686	0.0047894	0.0210042	0.016016	0.00116655	0.000954666	0.00141837	0.000195465	0.00210482	0.00215854	0.00135203	0.000603209
Anaerovibrio	Firmicutes	0.0176755	0.00730554	0.0111047	0.00950165	0.0130858	0.0253099	0.0441283	0.0409519	0.013532	0.0111687	0.0134479	0.009287	0.00700701	0.0179007	0.0308617	0.0259759	0.0122438	0.00919568	0.0113945	0.0157278	0.00784444
Anaerovorax	Firmicutes	0.00030076	0.000184243	0.000329822	0.00026151	0.000711776	0.000114978	0.000216425	8.55176e-05	8.57216e-05	0.000207591	9.0525e-05	6.91515e-05	0.000294412	0.000106636	0.000404355	0.000230747	0.000651061	0	0.000256247	0.000347028	0.000706484
Angelakisella	Firmicutes	8.10636e-05	0	0.000174828	0	0	0.000287444	0.00012955	0	0	0	0.000194458	0	0.000176647	0	0.000136702	7.87402e-05	0.000122166	0	0	4.43485e-05	0
Asteroleplasma	Firmicutes	0.00209127	0.00239807	0.00683077	0.00546721	0.00545135	0.00714236	0.00331453	0.000474867	0.00506073	0.0033364	0.00418255	0.00211776	0.0043573	0.00607415	0.00466313	0.00262021	0.00513731	0.00436038	0.00536275	0.0041265	0.00542364
Bacillus	Firmicutes	0	0	0.000124061	0.000268848	0.00599713	0	0	0	0.00118967	0	0	0.0012007	0.000883236	0	0	0.000127946	0.00246962	0	0	0.000713088	0.00715346
Bacteroidales_RF16_group	Bacteroidota	0.00365449	0.00371773	0.00798627	0.00928307	0.0160996	0.00832792	0.00773921	0.00762813	0.0159953	0.00466215	0.00859981	0.00961467	0.0159571	0.00803696	0.0117078	0.0127206	0.0252675	0.00603069	0.007395	0.0127543	0.017373
Bacteroides	Bacteroidota	0.00092093	0.000683537	0.000998202	0.000868683	0.00240915	0.0018635	0.00149677	0.00177947	0.00161771	0.00101022	0.000568294	0.000145741	0.00023553	0.000866095	0.00109754	0.00224622	0.00201467	0.00044685	0.00148063	0.00134025	0.000809927
Bifidobacterium	Actinobacteriota	0.00188724	0.00422328	0.00166993	0.00297294	0.000730068	0.00243253	0.00568444	0.00896737	0.00945597	0.00325726	0.00161686	0.000694128	0.000824354	0.00267727	0.00197327	0.00110343	0.00046089	0.00282408	0.00219252	0.00115232	0.000488922
Blautia	Firmicutes	0.00272573	0.00479791	0.0025844	0.00236811	0.00150961	0.00490499	0.00540978	0.00560399	0.00579394	0.00325319	0.00224886	0.000380333	0.000883236	0.00584002	0.00408407	0.00264538	0.00170364	0.00269703	0.0022191	0.00174466	0.000689201
Bradymonadales	Desulfobacterota	0.00903247	0.0176996	0.0128498	0.0180302	0.0060491	0.00986735	0.00522306	0.00814576	0.00795469	0.0127674	0.00918905	0.00513972	0.004004	0.0107551	0.00761882	0.0180103	0.00837062	0.0139529	0.011266	0.0161488	0.0116174
Butyricicoccus	Firmicutes	0.000243191	0	0.000383281	0.000131926	0	8.84695e-05	0	8.55176e-05	0.000548762	0.000152263	0	0	0	0	0.000243398	7.10813e-05	0.000226495	5.81463e-05	0.000137356	0	0.000129199
Butyrivibrio	Firmicutes	0	0.00028889	0.000369491	0	0	0.000147449	0.000107959	0	0	0.000401314	0.000913627	0.000997068	0.000412177	0.000121869	0	0	0	0.000111115	0.000165414	0	0
CAG-352	Firmicutes	0	6.7974e-05	5.64812e-05	5.76103e-05	0	9.58148e-05	0	0	0	0.000293373	0.000196138	0.000488282	0.00105988	6.09347e-05	0	0	0	0.000148154	0	0	0
Caldicoprobacter	Firmicutes	0	0	0.000115655	0	0	0	4.35218e-05	0	0	0	0	0	0.000294412	0	0	0.000147636	3.69754e-05	0	0	0	4.52407e-05
Campylobacter	Campilobacterota	0.00298918	0.000889913	0.00223546	0.00175126	0.00178848	0.00352333	0.00181794	0.000945366	0.000675202	0.00156923	0.00249025	0.00116753	0.00158983	0.00136061	0.00193976	0.00153102	0.000716461	0.00137779	0.00160173	0.00146378	0.000241284
Candidatus_Methanomethylophilus	Thermoplasmatota	0.000160513	0	0.000135159	0	0.000500521	0.000268281	8.6367e-05	0	0	0	0	0	0	0	0.000279572	0	0.00112653	0	0	0	0
Candidatus_Saccharimonas	Patescibacteria	0.00170161	0.00176797	0.00118479	0.000871025	0.00135323	0.000950911	0.000454611	0.00109081	0.00148099	0.00140324	0.000853277	0.000463556	0	0.00123323	0.00114296	0.00119091	0.000958104	0.00176888	0.00116013	0.00111624	0.0011738
Candidatus_Soleaferrea	Firmicutes	0.00202288	0.00297942	0.001833	0.00260105	0.00105862	0.00115287	0.00065029	0.000966745	0.00183002	0.00258774	0.00131679	0.000582159	0.000412177	0.00207237	0.00122849	0.00112639	0.000822744	0.00273985	0.00179152	0.00106663	0.000876603
Caproiciproducens	Firmicutes	0	5.09805e-05	0	0	0	0	0	0	0	7.61313e-05	0	0	0	7.99185e-05	6.08495e-05	0.000242778	0	0	0	4.43485e-05	0
Catenibacterium	Firmicutes	7.94492e-05	0.00036066	0.000338558	0.000285554	0.000226843	0.000787281	0.000995588	0.000667281	0.0023402	0.000333475	0.000135788	0	0	0.000435802	0.000182548	0.000256994	0.000184877	0.000359631	0.000160249	2.95657e-05	4.52407e-05
Catenisphaera	Firmicutes	0.000266445	0.000544903	0.000338887	0.000575791	0.000143423	0.0005042	0.000476879	0	0.000440752	0.000325183	0.000302586	7.65892e-05	0.000117765	0.000458769	0.000255316	0.00015748	9.24385e-05	0.000327969	9.15709e-05	0.000216985	0.00021968
Christensenellaceae_R-7_group	Firmicutes	0.0136387	0.0170266	0.0179619	0.0249401	0.0172524	0.00793455	0.00327355	0.00376445	0.0107582	0.0154214	0.0138888	0.00476562	0.0063593	0.0116106	0.00987166	0.00915876	0.0096036	0.0105697	0.010744	0.0141634	0.0115599
Clostridia_UCG-014	Firmicutes	0.00761111	0.00575626	0.00647837	0.00592434	0.00650257	0.00374467	0.00297008	0.0034269	0.00520431	0.00618027	0.00480282	0.0021055	0.00288524	0.00524157	0.00422035	0.0041239	0.0029648	0.00603726	0.00624151	0.00564086	0.00600711
Clostridia_vadinBB60_group	Firmicutes	0.00169564	0.00117746	0.00591592	0.00868917	0.0143239	0.00592935	0.00207873	0.00017977	0.00479771	0.00197884	0.00406773	0.00262575	0.00571159	0.00226115	0.00291868	0.00383409	0.00802221	0.0019013	0.00340137	0.00742817	0.0123569
Clostridium_sensu_stricto_1	Firmicutes	0.018534	0.0230462	0.0176603	0.0148163	0.0200715	0.00926319	0.00832303	0.00737955	0.013361	0.0148461	0.0256301	0.0653715	0.025555	0.0152049	0.0102861	0.00934579	0.00783985	0.0154689	0.020327	0.00864863	0.021653
Colidextribacter	Firmicutes	0.000573422	0.000836247	0.00121001	0.0015956	0.000537106	0.000632486	0.000151988	0.000213946	0.000424181	0.000845592	0.000631996	0.000459535	0	0.000582397	0.000526054	0.000524934	0.000435805	0.00060277	0.00069785	0.000627902	0.000180963
Collinsella	Actinobacteriota	0.000419126	0.000718635	0.000442784	0.000508657	0.000245065	0.000981892	0.00130159	0.00244705	0.00540219	0.000228394	0.000332761	3.45758e-05	0.000117765	0.000662315	0.000510632	0.000285427	0.00103865	0.000317415	0.000415758	7.39142e-05	0.00031228
Coprococcus	Firmicutes	0.00455515	0.00434311	0.00401698	0.00463053	0.00239086	0.00295888	0.00192674	0.00207502	0.00286839	0.00276202	0.00350866	0.00088349	0.002002	0.0038573	0.00263911	0.00222326	0.0021243	0.00195149	0.00227522	0.0023004	0.00101656
Cutibacterium	Actinobacteriota	0	0	0	0	0	0	0	0	0	0	0	0	0	0	0	0	0	0	0	0	0
Desulfovibrio	Desulfobacterota	0.00169079	0.00229699	0.00269572	0.00450141	0.0363742	0.00258307	0.00284171	0.00518438	0.0254022	0.00229422	0.00251876	0.00386102	0.0128364	0.00344997	0.00349941	0.00486205	0.0256116	0.00184316	0.00364655	0.00472535	0.0386335
dgA-11_gut_group	Bacteroidota	0.0021037	0.00153678	0.00247616	0.00203978	0.0076523	0.00148609	0.00114876	0.00130897	0.00255408	0.00257251	0.00255899	0.00215716	0.00264971	0.0016463	0.00192433	0.00196735	0.00527128	0.00177187	0.002369	0.00431443	0.00519311
Dialister	Firmicutes	0.0113651	0.00566726	0.0062259	0.006275	0.0107109	0.0051985	0.00976754	0.0140784	0.00629941	0.00547307	0.00530405	0.00285471	0.00429842	0.00683701	0.00749404	0.00623779	0.00828421	0.00573299	0.00665726	0.0059709	0.0107345
Dorea	Firmicutes	0.000308591	0.000537078	0.000180542	0.000439025	0	0	0.000282046	0.000269655	0.000134583	0.000247694	0.000211225	0	0	0.000787935	0.000595738	0.000352136	0.000294501	0.000428331	0	7.39142e-05	0
Elusimicrobium	Elusimicrobiota	0.000903893	0.000152942	0.00104293	0.000583129	0.000883812	0.00147268	0.000952912	0.000620155	0.00198075	0.000712629	0.000920331	0.00113296	0.0013543	0.000588138	0.00120423	0.00113078	0.000932368	0.00122446	0.00153306	0.00114156	0.000407166
Erysipelotrichaceae_UCG-006	Firmicutes	0	0.000152942	8.47218e-05	3.84069e-05	0	0	0	0	0	0	6.035e-05	0	0	0	5.46807e-05	0	0	8.72194e-05	0	7.39142e-05	0
Escherichia-Shigella	Proteobacteria	0	0	0	0	0.00161901	0	0	0.000102682	0.0203448	3.04525e-05	0	8.64394e-05	0.00900901	0	6.08495e-05	0	0.00811375	0	4.72612e-05	0.000351786	0.00430321
F082	Bacteroidota	6.07977e-05	6.7974e-05	0.000713433	0.000868683	0.00618441	0.000427548	0.000152326	0.000461917	0.00071392	0.000325183	0	0.000908216	0.003003	0.000597397	0.000304247	0.0010214	0.00364233	0.000174439	0.000855148	0.000929335	0.00648273
Faecalibacterium	Firmicutes	0.00351263	0.00266034	0.00356145	0.00330627	0.00316263	0.0107253	0.00709213	0.0067335	0.00980672	0.00279655	0.00258162	0.00109838	0.00129541	0.0133995	0.00922348	0.00625202	0.00499323	0.00369687	0.00405638	0.00320017	0.00212369
Family_XIII_AD3011_group	Firmicutes	0.00307945	0.00321575	0.00251853	0.00296123	0.00344962	0.00152591	0.00117103	0.00109081	0.00239721	0.00257251	0.00189263	0.000703174	0.001001	0.00208186	0.0013436	0.00135605	0.00235666	0.00200187	0.00161133	0.00230216	0.00344796
Family_XIII_UCG-001	Firmicutes	0.00057665	0.000369829	0.00024543	0.000105541	0.000200792	7.66518e-05	8.70436e-05	0	0.000204018	0.000369504	0.000187754	3.45758e-05	0	0.000392092	0.000258401	0.000524917	0.000276013	0.000185192	0.000302033	0.00047356	0.00034244
Fibrobacter	Fibrobacterota	0.000550167	0.000184243	0.00205893	0.00229832	0.0012775	0.00128105	0.000800079	0.000641839	0.001681	0.000470512	0.00165207	0.000764888	0.00194312	0.000333149	0.00118573	0.0041644	0.00221144	0.000148154	0.000508067	0.0031062	0.00204862
Fournierella	Firmicutes	0.00105197	0.000953858	0.000524484	0.000758302	0.000172107	0.00069732	0	0.00017977	0.000875362	0.000334978	0.000639536	0	0	0.000572905	0.000604991	0.000617874	0.00031364	0.000814447	0.000810838	0.000450508	0.000232558
Frisingicoccus	Firmicutes	0.00131058	0.000593198	0.00114479	0.00150411	0.00137138	0.0013297	0.00130092	0.00148437	0.000846645	0.000348701	0.00120531	0.000345758	0.00105988	0.000795435	0.000997428	0.000882527	0.000594947	0.000341112	0.00025182	0.000860179	0.000316601
Fusicatenibacter	Firmicutes	0.000141861	0	0	0	0	0.000505691	0.000172734	0.000106897	0	0	0	0	0	9.14021e-05	0	0	0	0	0	0	0
Gastranaerophilales	Cyanobacteria	0.00301058	0.000760679	0.00374738	0.00265335	0.00438525	0.003457	0.00214452	0.00195065	0.0022602	0.00177425	0.00341226	0.000671011	0.002002	0.00200394	0.00329261	0.00172239	0.00234346	0.00192779	0.00204039	0.002898	0.00177278
GCA-900066575	Firmicutes	0.000448838	0.000135948	0	0	0	0	0.00012955	0	0.000269309	0.000188147	0.000105613	5.18636e-05	0	0.000344399	0	0.000261366	0.000203365	0	0.000114464	0	0.000120642
Helicobacter	Campilobacterota	0.000564216	0	0.000887932	0.000501319	0.000849932	0.000772482	0.000628698	0.000119847	0.00027131	0.000228394	0.000714973	0.000326057	0.000647707	0.000287448	0.000464786	0.000352136	0.000477423	0.000288143	0.000491078	0.000853665	0
Holdemanella	Firmicutes	0.000141861	0.000411641	0.00025955	0.000381571	0.000114738	7.66518e-05	0.000259778	0.000106897	0.000201875	0.000271212	0.000202842	0	0	0.000687041	0.000121699	0.000127946	0.000429209	0.000145366	9.45224e-05	7.39142e-05	0.000290761
horsej-a03	Verrucomicrobiota	0.000132415	0	0.000360755	0	0.00173389	0.00019163	0.000151142	0	0	0	0.000266544	0.000282435	0.000765471	0	0.000583819	0.00023622	0.000244332	0	0.000114464	0.000547983	0.000557968
Incertae_Sedis	Firmicutes	0.000335074	0.000591855	0.000474047	0.000966886	0.000260724	0.000940584	0.000238862	0	0.000357031	0.000673885	0.000405683	0	0.000353294	0.000991481	0.000328084	0.000199028	0.000129414	0.00030945	0.000415021	0	0.000105562
Intestinibacter	Firmicutes	0.000649882	0.000951405	0.000846559	0.000544722	0.000430197	0.000635468	0.000780009	0.000752951	0.000834501	0.000982484	0.000674742	0.000190167	0	0.000827894	0.000544141	0.000430876	0.000386939	0.000795927	0.000395079	0.000471804	0.000454441
Izemoplasmatales	Firmicutes	0	0	4.23609e-05	0.000134424	0.000547498	5.74889e-05	0.00012955	0	0.000112153	0.000300307	0.000108965	5.18636e-05	0.000294412	9.89022e-05	6.08495e-05	0.000251521	0.000264122	0	0.000118153	0.000184417	0.00054704
Lachnoclostridium	Firmicutes	0.000547179	0.000503091	0.00057223	0.000695852	0.000344214	0.000249119	0	0.000479386	0.000179445	0	0.0007485	0	0	0.00164958	0.00197327	0.00259615	0.00150288	0.000166673	0.000141784	0.000427456	0.000536281
Lachnospira	Firmicutes	0.00204613	0.00124275	0.0013139	0.00103168	0.0016921	0.000942075	0.000649275	0.000855481	0.00073235	0.00102259	0.00113239	0.00050557	0.000824354	0.00132463	0.00103977	0.00169287	0.0017736	0.000684812	0.000858099	0.000931091	0.000969203
Lachnospiraceae	Firmicutes	0.000264831	0	0.000197684	0	0	0	0	0	0	0	0	0.000138303	0	0	0	0	0	0	0	0.000221743	0.000443681
Lachnospiraceae_AC2044_group	Firmicutes	0.0014149	0.00183863	0.00161851	0.00110849	0.0016921	0.000927385	0.000823362	0.000787128	0.00141784	0.00186381	0.00239051	0.00283903	0.00671259	0.00116854	0.00119456	0.000937206	0.00771386	0.000904255	0.00097699	0.0012468	0.00399076
Lachnospiraceae_FCS020_group	Firmicutes	8.10636e-05	0	5.64812e-05	0	0	0.000153304	0	5.99233e-05	4.48612e-05	3.04525e-05	3.0175e-05	0	0	0	0	8.52975e-05	0	0	0	6.91563e-05	0
Lachnospiraceae_NC2004_group	Firmicutes	0.000434789	0.000419466	0	0.000105541	0	0.000324388	0.000282892	0	0	0.000197941	0.000266544	6.91515e-05	0	0	0	8.52975e-05	0	0.00022223	0	9.22084e-05	0
Lachnospiraceae_ND3007_group	Firmicutes	0	0	0.000127083	0	0.00012513	0	0.00012955	0	0	0	0	0	0	0	0.000273403	0	0	0	0	0	0
Lachnospiraceae_NK3A20_group	Firmicutes	0.000462887	0.000731832	0.000530198	0.000467908	0.000148619	0	8.70436e-05	8.98849e-05	0.000514188	0.000408249	0.000420771	0	0	0.000308424	0.000313081	8.52975e-05	0.000221201	0.000444262	0.000231141	0.000162611	0
Lachnospiraceae_NK4A136_group	Firmicutes	0.00345022	0.00447438	0.00267654	0.00228443	0.00330093	0.00174554	0.00160134	0.00177165	0.000983372	0.00304017	0.00353715	0.00204861	0.00117765	0.00214502	0.00272071	0.00202532	0.00750308	0.00305666	0.0017354	0.00229915	0.00909492
Lachnospiraceae_NK4B4_group	Firmicutes	0	0.000101961	0.000248122	0.000158311	0	0	0	0	0	9.13576e-05	7.54375e-05	0	0	0	0	0.000156379	5.54631e-05	0.000111115	0	0.00010348	0
Lachnospiraceae_UCG-003	Firmicutes	0	0	0.000202739	0	0	0.00019163	0	0	0	0	0	0	0	0	0	0	0.000435154	0	0	0	0
Lachnospiraceae_UCG-004	Firmicutes	0	0	0.000183564	0.000316623	0	0.00031108	0	0	0	0	6.035e-05	0	0	0	0	0	0	0	0	0	0
Lachnospiraceae_UCG-007	Firmicutes	0.000288325	0.000152942	0	0	0	0	0	0	5.71478e-05	0	0	0	0	0	0	0	0	0	0	0	0.000310078
Lachnospiraceae_UCG-009	Firmicutes	0.000674751	0.000322645	0.000155323	0	0	0.000235919	0	0	0	0	0.000196138	0	0	0.00030444	0	0.000142163	0.000765979	0	0.000160249	8.8697e-05	0.000206718
Lachnospiraceae_UCG-010	Firmicutes	0	0	0	0	0	0	0	0	0	0	4.52625e-05	0	0	0.000331157	0.000191382	0.000156379	0	0.000227408	0.000114464	0	4.52407e-05
Lachnospiraceae_XPB1014_group	Firmicutes	0.00319943	0.0039505	0.00238606	0.00293938	0.00382231	0.00170881	0.00123327	0.00158299	0.00152399	0.00276052	0.00352626	0.00483176	0.00341518	0.00283183	0.00197901	0.00164804	0.0154421	0.00291926	0.00229294	0.00142719	0.0142055
Lactobacillus	Firmicutes	0.0186752	0.0406918	0.0200204	0.0170634	0.00389277	0.0106725	0.00861956	0.00923611	0.0136539	0.024134	0.0164059	0.0053908	0.004004	0.019268	0.00917398	0.00770542	0.00313908	0.022688	0.0164545	0.00905949	0.00312077
Listeria	Firmicutes	0	0	0	0	0	0	0	0	4.28608e-05	0	0	0	0	0	0	0	0	0	0	0	0
Mailhella	Desulfobacterota	0.000428572	0.00085324	0.000406467	0.000979063	0.000758753	0.000970074	0.000369935	0.000474867	0.000228591	0.00072514	0.000572482	0.000121015	0.000588824	0.000789693	0.000492126	0.000639732	0.000864363	0.000782586	0.000183142	0.000887989	0.000803404
Marvinbryantia	Firmicutes	0	0.00028889	0.000603822	0.000580475	0	0.000249119	0.000280693	0	0.000826358	0.000211665	0.000256488	0	0	0.000915079	0.000212973	0.000323704	0	0.000277788	0.000389176	0.000177394	0
Megasphaera	Firmicutes	0.0283811	0.0236184	0.0292955	0.0224054	0.00971225	0.0584854	0.0943667	0.0523721	0.00595766	0.0215344	0.0261104	0.0149544	0.0087146	0.0151312	0.0385247	0.0284794	0.00480991	0.0227302	0.016388	0.0242998	0.00511314
Methanobrevibacter	Euryarchaeota	0.000430186	0.0013912	0.0002451	0.000460883	0.0029407	8.84695e-05	0.000347498	0.00206116	0.000652629	0.000370862	9.7229e-05	0.000446268	0.000294412	0.000106636	0.000164042	0	0.00441864	0.000425942	0.000343391	0	0.00341136
Methanosphaera	Euryarchaeota	0.00013403	0	0	0	6.25652e-05	0	0	6.41382e-05	0	7.0555e-05	0	5.10595e-05	0	0	0	0	0.000110926	0	6.86782e-05	0	0
Mitsuokella	Firmicutes	0.00208828	0.00107281	0.00111083	0.000962202	0.000677895	0.00813182	0.00690468	0.00320046	0.00277239	0.00130073	0.00133188	0.00125076	0	0.00168005	0.00284816	0.00198158	0.0007356	0.00065315	0.00050364	0.00110973	0.000165882
Mogibacterium	Firmicutes	0.000241576	0.0003658	0.000197355	0.000343164	8.60536e-05	5.74889e-05	4.35218e-05	0.000119847	0.00014687	0.000217241	4.52625e-05	3.45758e-05	0	0.000110386	0	0.00015748	0.00017828	9.2596e-05	0.000160249	0.000162611	0.0001486
Monoglobus	Firmicutes	0.00123735	0.00109897	0.000837164	0.000753618	0.00199205	0.000774081	0.000933519	0.00079119	0.00126883	0.00137114	0.000396463	0.000437222	0	0.00119327	0.000595738	0.00139323	0.00290469	0.00150722	0.00155669	0.00110848	0.00364612
Muribaculaceae	Bacteroidota	0.070953	0.100761	0.0895526	0.100665	0.0665808	0.0796173	0.064213	0.0929604	0.113036	0.0984865	0.0889032	0.0685418	0.0757228	0.0761811	0.0702677	0.0677126	0.060964	0.103112	0.0790071	0.0789505	0.0707658
Mycoplasma	Firmicutes	0.00503968	0.00827194	0.00823709	0.00784656	0.017028	0.00780914	0.00775133	0.0047869	0.00879234	0.00951052	0.00605423	0.00567243	0.00765471	0.0117102	0.00704425	0.00466959	0.00966949	0.00991036	0.0131897	0.0055081	0.0171911
NK4A214_group	Firmicutes	0.00862417	0.0114242	0.0102473	0.0146091	0.0149452	0.00579383	0.00472341	0.00349916	0.00764653	0.0116641	0.00690414	0.00312569	0.00500501	0.00802126	0.00601948	0.00568007	0.00682555	0.0106543	0.00869322	0.00871224	0.0117269
Olsenella	Actinobacteriota	0.000347508	0.000297826	0	0.000115221	0	9.58148e-05	6.52827e-05	0	0.000269309	9.13576e-05	0.000105613	0	0	0.000447285	5.46807e-05	4.26488e-05	0	0.000129634	0.000231141	0	0
Oribacterium	Firmicutes	0.00241576	0.00342884	0.00270176	0.00263696	0.00283152	0.00318447	0.00123411	0.00158314	0.00124668	0.00196919	0.00243577	0.00112974	0.00176647	0.00518322	0.00241338	0.00239606	0.0018324	0.00177167	0.00187792	0.00208041	0.00223561
Oscillibacter	Firmicutes	0.0073198	0.0101749	0.00653183	0.00815865	0.0025735	0.00649126	0.0040097	0.00434621	0.00673716	0.00800263	0.00452873	0.00156676	0.00282636	0.0079588	0.00516843	0.00479866	0.00366928	0.00916979	0.00490786	0.00484508	0.00144753
Oscillospira	Firmicutes	0.00593437	0.00741176	0.00527006	0.00549265	0.00249	0.00493299	0.0035959	0.00506093	0.00501487	0.00652733	0.0045656	0.0030688	0.00164871	0.00694482	0.00533864	0.00513	0.0029569	0.00697576	0.00529259	0.00437079	0.00355148
Oxalobacter	Proteobacteria	0	5.09805e-05	0	0.000278372	0.00108724	0	0	0	0.000430466	0	0	0	0	0	0	0.000184811	0.000773227	5.55576e-05	0	0.000717108	0.0015076
p-251-o5	Bacteroidota	0.0045738	0.00168032	0.00319163	0.00190052	0.00273749	0.00484303	0.00565625	0.00361495	0.0017953	0.00315941	0.00379196	0.00353235	0.001001	0.00302741	0.0058396	0.00610111	0.00389269	0.00237723	0.00370045	0.00489373	0.00272698
p-2534-18B5_gut_group	Bacteroidota	0.00140408	0.0027755	0.00367743	0.00634978	0.0167761	0.00112934	0.00108466	0.00142023	0.00536504	0.00285881	0.00303005	0.00400496	0.0063593	0.00227967	0.00285825	0.00357709	0.0109313	0.00220259	0.00522096	0.00513224	0.020159
Paludicola	Firmicutes	0.000154296	0	0.000138181	0	0.000471907	0.000114978	0	4.27588e-05	0	0	0.000178534	0	0	4.57011e-05	0.000182548	0	9.77326e-05	0	0	5.91314e-05	0
Parabacteroides	Bacteroidota	0.0126243	0.0143942	0.0108777	0.0134618	0.0232678	0.0242964	0.0214869	0.0227626	0.0227721	0.019043	0.0133674	0.0135113	0.0126008	0.0205062	0.0190982	0.0184706	0.0257018	0.0109265	0.0212376	0.0154834	0.0334551
Peptococcus	Firmicutes	0.000201044	0.000622045	0.000267956	0.000247147	0.000172107	0.000243264	4.31835e-05	0	0.000128582	0.000596395	0.000366288	3.45758e-05	0	0.000355883	0.000152124	9.51422e-05	0	0.000473335	0.000301295	7.39142e-05	0
Phascolarctobacterium	Firmicutes	0.0370227	0.0339595	0.0294304	0.0336166	0.0476865	0.0307145	0.0292951	0.0499405	0.0434537	0.0433253	0.0300297	0.0370758	0.0286169	0.0409732	0.0385889	0.0460276	0.0475227	0.0418546	0.0383934	0.0327469	0.0418844
Prevotella	Bacteroidota	0.08962	0.0553123	0.0708024	0.0717166	0.0449971	0.0796093	0.128075	0.11608	0.0911141	0.0641627	0.0696316	0.0535349	0.0256138	0.0767064	0.100874	0.110417	0.0679949	0.0670345	0.0659124	0.0747165	0.0348923
Prevotellaceae_NK3B31_group	Bacteroidota	0.0809873	0.0484421	0.050824	0.0577148	0.0609168	0.0754479	0.0823216	0.0762692	0.0578982	0.0695816	0.0639897	0.0558205	0.0454572	0.0828207	0.101682	0.114823	0.0968615	0.0716832	0.0777803	0.0754943	0.0630747
Prevotellaceae_UCG-001	Bacteroidota	0.00276602	0.00171051	0.00186663	0.00152628	0.00154085	0.001918	0.00136637	0.00218177	0.00124211	0.00218643	0.00252881	0.00438951	0.00194312	0.00315525	0.00420718	0.0094672	0.0102164	0.00244095	0.00299965	0.00369078	0.0121345
Prevotellaceae_UCG-003	Bacteroidota	0.0334504	0.036882	0.0325997	0.0345991	0.0211325	0.0324124	0.0345239	0.0421145	0.0283172	0.0390532	0.0286694	0.0232856	0.0142495	0.0378212	0.0318273	0.0357099	0.0224127	0.0476007	0.0401791	0.0407084	0.0321194
Prevotellaceae_UCG-004	Bacteroidota	0.00321348	0.00270618	0.00287324	0.00264929	0.00546487	0.00290575	0.00160388	0.00192085	0.00258851	0.00286996	0.00280206	0.00281189	0.00347406	0.00235982	0.00302804	0.00275692	0.00538946	0.00291687	0.00279509	0.00324678	0.00596839
Pseudomonas	Proteobacteria	0	0	0	0	0	0	0	0	0	0	0	0	0	0	0	0	0	0	0	0	0
Pygmaiobacter	Firmicutes	0.000121595	0.000173732	0.000214167	7.91557e-05	0	8.84695e-05	0.00012955	0	0.000300026	0.000107942	0.000163447	0	0	4.57011e-05	0.000109361	0	0	0.000203711	0.000369973	4.43485e-05	0
Pyramidobacter	Synergistota	0	0.000101961	0.000369491	0.000448705	0.000826514	0.000600015	0.000368582	0	0.000530333	0.000463577	0.000366288	0.000155591	0	0.000399592	0.000401271	0.000595999	0.000964049	0.00024075	0.000747325	0.000780997	0.00129241
RF39	Firmicutes	0.00415282	0.00217716	0.00528852	0.00278153	0.00831966	0.00102756	0.00331166	0.00129993	0.00255194	0.00392829	0.00439127	0.00381157	0.003003	0.00448668	0.00447525	0.00230202	0.00449138	0.00469969	0.00397369	0.00321971	0.00539102
Rikenellaceae_RC9_gut_group	Bacteroidota	0.0457019	0.0640264	0.0509385	0.0630729	0.0625444	0.0629017	0.0393768	0.040085	0.0610388	0.0647278	0.0507062	0.0462698	0.0441029	0.0653359	0.0486682	0.0563031	0.064738	0.0752447	0.0757666	0.059584	0.114932
Romboutsia	Firmicutes	0.00104253	0.00119825	0.000893975	0.000268848	0.00102467	0.000442347	0.000237509	0	0.000797784	0.00130902	0.000862496	0.000377921	0	0.00095328	0.000556479	0.000270109	0.000742197	0.000727227	0.000693423	0.000536203	0.00170568
Roseburia	Firmicutes	0.00489136	0.0047447	0.00304669	0.00231581	0.00178855	0.00278492	0.000802954	0.00152682	0.00103223	0.0033186	0.00443653	0.0026949	0.00359183	0.00339255	0.00126466	0.0026224	0.0048639	0.00313393	0.00192592	0.00214657	0.00128148
RumEn_M2	Thermoplasmatota	4.05318e-05	0	4.50532e-05	0	0.00168406	0.00032577	4.31835e-05	0	6.72917e-05	0	9.7229e-05	0	0	0	0.000136702	5.24934e-05	0.00125725	0.000111115	0.000114464	9.22084e-05	0.000254161
Ruminobacter	Proteobacteria	0.000944425	0.000697845	0.0126438	0.00888355	0.00914035	0.00459784	0.00624779	0.00209173	0.001636	0.000575737	0.0238096	0.134819	0.25555	0.000740242	0.00774234	0.00550517	0.00343978	0.00100462	0.00733447	0.0134945	0.000822805
Ruminococcaceae	Firmicutes	8.10636e-05	0	0	0	0.000208551	3.83259e-05	0	0	5.71478e-05	0	0	0	0	0	0	7.87402e-05	0.000300446	7.40768e-05	0	0.000195688	0.00054704
Ruminococcus	Firmicutes	0.0015646	0.00227264	0.000866394	0.00123808	0.00154605	0.000657504	0.00108196	0.00127916	0.0023032	0.00286439	0.00259419	0.00108351	0.00247306	0.00139506	0.00102743	0.00117231	0.00367271	0.000830576	0.000883943	0.000608361	0.00371084
Salmonella	Proteobacteria	0	0	0	0	0	0	0	0	0	0	0	0	0	7.41766e-05	0	0	0	0	0	0	0
Schwartzia	Firmicutes	0	0	0	0	0	0	0	0	0	0	0	0	0.000176647	0	0	0	0.00113638	0	0	0	7.75194e-05
Selenomonas	Firmicutes	0.00178889	0.00212817	0.00102913	0.00176875	0.000406709	0.00360307	0.00850991	0.0101738	0.010893	0.0016731	0.0013302	0.00128694	0.000176647	0.00252938	0.00483193	0.00253056	0.00209783	0.00149169	0.00201971	0.00208568	0.00110933
Sharpea	Firmicutes	0	9.92753e-05	0	3.84069e-05	0	0	0.000413457	0.000128276	0.000432609	0	0	0	0	0.000228505	0	0	0	0	0	0	0
Shuttleworthia	Firmicutes	0.0015646	0.00154326	0.00112528	0.00148288	0.00183296	0.000748955	0.00101786	0.00189104	0.00284368	0.00114861	0.00136289	0.00116753	0.00158983	0.00142353	0.000802542	0.00131777	0.00269603	0.000975743	0.000931205	0.000695812	0.00155293
Solobacterium	Firmicutes	0.000581253	0.000661172	0.000750409	0.000650263	0.000563157	0.000426057	0.000324722	0.00017977	0.000330458	0.000643432	0.000792927	0.000224742	0.000412177	0.00051947	0.000455952	0.000263552	0.000171032	0.000621289	0.000183142	0.000506637	0.000577201
Sphaerochaeta	Spirochaetota	0.0147534	0.00293626	0.0234216	0.0187259	0.0359946	0.0225132	0.0118542	0.00555204	0.0115424	0.00871055	0.0184963	0.016812	0.023023	0.0127931	0.0247028	0.0286116	0.0360748	0.0136859	0.0155676	0.0349647	0.0245936
Staphylococcus	Firmicutes	0	0	0	0	0	0	0	0	0	0	0	0	0	0	0	0	0	0	0	0	0
Streptococcus	Firmicutes	0.0626425	0.108028	0.0581344	0.0506554	0.0107998	0.023231	0.0129698	0.0229829	0.0238131	0.0709984	0.054069	0.0244328	0.00683036	0.0451352	0.024506	0.0265369	0.00263992	0.0678064	0.0523026	0.0363571	0.014434
Subdoligranulum	Firmicutes	0.00697665	0.00783993	0.00635299	0.00691246	0.00514151	0.0114096	0.00702549	0.00667748	0.0112958	0.00585873	0.00578852	0.00235738	0.00376847	0.0144787	0.00817263	0.00649917	0.0049438	0.00496076	0.00540115	0.00401249	0.00334265
Succinivibrio	Proteobacteria	0.0322826	0.0291296	0.029785	0.024006	0.0334062	0.0316021	0.0586698	0.0502222	0.0321447	0.0311816	0.0397486	0.0430062	0.0187835	0.0343981	0.0346278	0.0263926	0.0159644	0.0353824	0.0404103	0.0373653	0.0184767
Succinivibrionaceae_UCG-001	Proteobacteria	0.0405097	0.070232	0.0581509	0.0401633	0.0160221	0.0500262	0.0510518	0.048931	0.0366602	0.0659424	0.0631893	0.0885161	0.0362716	0.0666877	0.0625125	0.0384439	0.0131265	0.076863	0.074602	0.0571082	0.0145885
Sutterella	Proteobacteria	0.00224233	0.00094983	0.0016723	0.00212565	0.00279479	0.00516996	0.00190379	0.000149656	2.85739e-05	0.000923081	0.00169733	0.00119729	0.00141318	0.000702274	0.00185465	0.00171803	0.0016687	0.000370384	0.00156111	0.0040992	0.000422246
T2WK15B57	Firmicutes	0	0	0.000169444	0	0.000229406	0	0	0	0	0	7.54375e-05	0.000291481	0.000942119	0	9.12742e-05	5.6865e-05	0.000171032	0	0.000137356	0.00010348	0.000206718
T34	Proteobacteria	0.000321025	0	7.06015e-05	0	0	0.000117959	0	0	7.14347e-05	0.000316891	9.0525e-05	0	0	9.14021e-05	0.000136702	7.10813e-05	0	0	0	5.91314e-05	0
Terrisporobacter	Firmicutes	0.00713741	0.00875244	0.00542736	0.00571092	0.00572061	0.0042741	0.0028584	0.00308437	0.00560663	0.0056362	0.00509451	0.00224702	0.00188424	0.00547113	0.00327452	0.00395444	0.00357228	0.00638335	0.00506662	0.00338283	0.00712
Treponema	Spirochaetota	0.0255511	0.00977071	0.0531071	0.0360867	0.0333802	0.0260462	0.0175455	0.0103987	0.0146929	0.0189089	0.0566045	0.0778254	0.0763705	0.010813	0.0266848	0.0311814	0.0749048	0.0132227	0.0168651	0.0457507	0.0181763
Turicibacter	Firmicutes	0.00186075	0.00171565	0.00115353	0.000823094	0.00179645	0.000919931	0.000563077	0.000654484	0.00123025	0.00142104	0.0012204	0.00070237	0.000294412	0.00164583	0.000921576	0.000765509	0.000989134	0.00122147	0.00138906	0.000902771	0.00236048
UCG-001	Firmicutes	0.000961462	0.000186929	0.000547011	0.000345662	0.000409342	0.000629505	0.000389666	0	0.000675202	0.000588103	0.000460165	0.000513007	0.00129541	0.000635598	0.000601907	0.000671469	0.000270067	0.000745547	0.000491815	0.000630167	0.000650484
UCG-002	Firmicutes	0.0130234	0.0147844	0.0104426	0.013668	0.0210283	0.00864954	0.00427133	0.00447464	0.0149609	0.013666	0.00959975	0.0064331	0.0120709	0.0119455	0.00757522	0.00749106	0.0219367	0.0105456	0.0146992	0.0121144	0.0288237
UCG-003	Firmicutes	0.000132415	0.00021823	8.47218e-05	0	0	7.66518e-05	0	0.000128276	0	0.000193723	6.035e-05	0	0	0.000152337	0.000152124	4.26488e-05	0	0	6.86782e-05	0.00015134	0
UCG-004	Firmicutes	0.00106279	0.00660371	0.0100002	0.0139475	0.012655	0.0114487	0.00569334	0.00269096	0.0191971	0.00507748	0.00630988	0.00553151	0.0174881	0.0102353	0.00611342	0.00470782	0.014155	0.0109683	0.00916141	0.00522043	0.0288614
UCG-005	Firmicutes	0.0346751	0.0195678	0.0361108	0.0400103	0.0463794	0.0278541	0.0158768	0.0118193	0.0196516	0.0282086	0.0372373	0.0131732	0.0257316	0.0240026	0.0295763	0.0219822	0.0234638	0.0206208	0.0226333	0.0300561	0.0263066
UCG-008	Firmicutes	0.00100522	0.000671683	0.00198195	0.000997955	0.00104816	0.00101564	0.000561385	0.000384982	0.000642912	9.40734e-05	0.00101756	0.000103727	0.000471059	0.000196046	0.000598822	4.26488e-05	0.000600241	0	0	0.00087145	0
UCG-009	Firmicutes	0.00104575	0.00150145	0.00109166	0.00125494	0.000826514	0.0005042	0.000152326	0.000308046	0.000612053	0.000996352	0.000829806	0	0.000294412	0.000607122	0.00061116	0.000423218	0.000583056	0.000935917	0.00013957	0.000650954	0.00049104
UCG-010	Firmicutes	0.00441006	0.00176686	0.0085407	0.0103864	0.0225918	0.00933163	0.00355509	0.00210905	0.00689232	0.00293237	0.00687314	0.00537432	0.0113054	0.00419068	0.00465037	0.00670691	0.0129191	0.00338702	0.00533543	0.00937355	0.0169687
uncultured	Actinobacteriota; Bacteroidota, Firmicutes, Proteobacteria	0.0490367	0.0422161	0.0391665	0.0393805	0.0446189	0.0500854	0.0702078	0.0960603	0.0676406	0.050645	0.0359256	0.0287688	0.0206088	0.0590036	0.0490674	0.0547075	0.0490188	0.0448284	0.054221	0.0438062	0.0363792
V9D2013_group	Firmicutes	0	0	0	0	0	0	0	0	0	0	0	0	0	0	0	0	0.000122166	0	0	0	0.000467403
WCHB1-41	Verrucomicrobiota	0.00217855	0.000258699	0.00292906	0.00240871	0.0145533	0.00231872	0.00281234	0.00125717	0.00291297	0.000646148	0.00100918	0.00116512	0.0110699	0.000858128	0.00249357	0.00316709	0.00621432	0.00194292	0.00309493	0.0058336	0.00528384
WPS-2	WPS-2	0.00148975	0.000424606	0.00079277	0.000758302	0.000584012	0.000955384	0.000801432	0.000727204	0.000297883	0.000303023	0.00110222	0.000463556	0	0.000405334	0.000675094	0.000477897	0	0.000497031	0.000366284	0.000631413	7.75194e-05
XBB1006	Firmicutes	0.000589085	0.000118955	0	0.000268848	0.00016684	0	0.000108804	0.000128276	0	0.00012181	0.000105613	0	0	0	0.000191382	0	0	0.000148154	0.000274713	0.000133046	0
Z20	Verrucomicrobiota	0	0	0.000386303	0.000158311	0	0	0.000172734	0.000128276	0	0	0.00018105	0	0	0	0	0	0	0	0	0.000250062	0.000105562
